# Dynamic chromatin regulatory landscape of human CAR T cell exhaustion

**DOI:** 10.1101/2021.04.02.438240

**Authors:** David G Gennert, Rachel C Lynn, Jeff M Granja, Evan W Weber, Maxwell R Mumbach, Yang Zhao, Zhana Duren, Elena Sotillo, William J. Greenleaf, Wing H Wong, Ansuman T Satpathy, Crystal L Mackall, Howard Y Chang

**Affiliations:** Center for Personal Dynamic Regulomes, Stanford University, Stanford, CA 94305; Department of Genetics, Stanford University, Stanford, CA 94305; Center for Cancer Cell Therapy, Stanford Cancer Institute, Stanford University School of Medicine, Stanford, CA 94305; Department of Statistics, Stanford University, Stanford, CA 94305; Department of Applied Physics, Stanford University, Stanford, CA 94305; Chan Zuckerberg Biohub, San Francisco, CA 94158; Department of Pathology, Stanford University School of Medicine, Stanford, CA 94305; Department of Pediatrics, Stanford University School of Medicine, Stanford, CA; Department of Medicine, Stanford University School of Medicine, Stanford, CA; Howard Hughes Medical Institute, Stanford University, Stanford, CA 94305

## Abstract

Dysfunction in T cells limits the efficacy of cancer immunotherapy^1–6^. We profiled the epigenome, transcriptome, and enhancer connectome of exhaustion-prone GD2-targeting HA-28z chimeric antigen receptor (CAR) T cells and control CD19-targeting CAR T cells, which present less exhaustion-inducing tonic signaling, at multiple points during their *ex vivo* expansion^7^. We found widespread, dynamic changes in chromatin accessibility and 3D chromosome conformation preceding changes in gene expression, notably at loci proximal to exhaustion-associated genes such as *PDCD1, CTLA4*, and *HAVCR2*, and increased DNA motif access for AP-1 family transcription factors, which are known to promote exhaustion. Although T cell exhaustion has been studied in detail in mouse, we find that the regulatory networks of T cell exhaustion differ between the species and involve distinct loci of accessible chromatin and cis-regulated target genes in human CAR T cell exhaustion. Deletion of exhaustion-specific candidate enhancers of *PDCD1* suppress the expression of PD-1 in an *in vitro* model of T cell dysfunction and in HA-28z CAR T cells, suggesting enhancer editing as a path forward in improving cancer immunotherapy.
