## Supplemental Table 5 for "Dynamic chromatin regulatory landscape of human CAR T cell exhaustion"

### Sheet: TF_CD19
Symbol	Day10-CD4-CM-CD19	Day14-CD4-CM-CD19	Day7-CD4-CM-CD19	Day10-CD4-N-CD19	Day14-CD4-N-CD19	Day7-CD4-N-CD19	Day10-CD8-CM-CD19	Day14-CD8-CM-CD19	Day7-CD8-CM-CD19	Day10-CD8-N-CD19	Day14-CD8-N-CD19	Day7-CD8-N-CD19
ATF6B	0	1	1	0	0	0	0	1	1	0	0	1
ATF7	1	1	1	1	1	1	1	1	1	1	1	1
CTCFL	2	2	2	2	2	2	2	2	2	2	2	2
CUX1	2	2	2	2	2	2	2	2	2	2	2	0
DBP	2	2	2	2	2	2	2	2	2	2	2	2
E2F3	1	1	1	1	1	1	1	1	1	1	1	1
ELF1	1	1	1	1	1	1	1	1	1	1	1	1
ELK4	1	1	1	1	1	1	1	2	1	1	1	1
FLI1	1	1	1	1	1	1	1	1	1	1	1	1
FOXO3	1	1	1	1	1	1	1	1	1	1	1	1
FOXO4	1	1	1	1	1	1	1	1	1	1	1	1
FOXP1	2	2	2	2	2	2	2	2	2	2	2	2
GMEB2	0	1	1	0	0	1	1	0	1	0	0	1
HBP1	0	0	0	0	0	0	2	0	2	0	0	2
HMBOX1	2	2	2	2	2	2	2	2	2	2	2	2
IRF1	1	1	1	1	1	1	1	1	1	1	1	1
IRF3	1	1	1	1	1	1	1	1	1	1	1	1
IRF9	2	2	2	2	2	2	2	2	0	2	2	2
KLF13	1	1	1	1	1	1	1	2	1	1	1	0
KLF3	1	1	1	1	1	1	1	1	1	1	1	1
LEF1	2	2	2	2	2	2	2	2	2	2	2	2
LYL1	1	1	1	1	1	1	1	1	1	1	1	1
MAX	1	1	1	1	1	1	1	1	1	1	1	1
MAZ	1	1	1	1	1	1	1	1	0	1	1	0
MEOX1	0	1	1	1	0	1	1	0	1	0	0	1
MLXIP	2	2	1	2	2	0	2	2	1	2	2	2
MXD4	1	1	1	1	1	1	1	1	1	1	1	1
MYBL1	1	1	1	1	1	1	1	1	1	1	1	1
MZF1	0	0	0	2	2	0	0	2	0	2	2	0
PATZ1	2	2	1	2	2	2	2	2	0	2	2	0
PBX2	2	2	0	2	2	2	0	2	0	2	2	2
PRDM9	2	2	2	2	2	2	2	2	2	2	2	2
RFX1	1	1	1	1	1	1	1	1	1	1	1	1
RORA	2	2	2	0	0	2	2	2	2	2	2	2
RREB1	2	2	0	2	2	2	0	2	0	2	2	0
RUNX1	1	1	1	1	1	1	1	1	1	1	1	1
RXRB	1	2	1	2	2	1	2	2	1	1	2	1
SP2	1	1	1	1	1	1	1	1	1	1	1	1
STAT2	2	2	2	2	2	2	2	2	2	2	2	2
STAT4	2	2	2	2	2	2	2	2	2	2	2	2
TCFL5	0	2	2	2	2	2	2	2	0	2	2	2
TEF	1	1	1	2	2	1	1	2	1	2	2	1
THRA	0	0	0	0	2	2	0	0	0	0	0	0
USF1	1	1	1	1	1	1	1	1	1	1	1	1
USF2	1	1	1	1	1	1	1	1	1	1	1	1
XBP1	1	1	1	1	0	1	1	2	1	0	0	1
ZBTB3	2	2	2	2	2	2	2	2	2	2	2	2
ZNF354C	2	2	0	2	2	0	2	2	2	2	2	2
ZSCAN22	1	0	0	1	1	1	0	0	0	1	1	1

### Sheet: TF_HA
Symbol	Day10-CD4-CM-HA	Day14-CD4-CM-HA	Day7-CD4-CM-HA	Day10-CD4-N-HA	Day14-CD4-N-HA	Day7-CD4-N-HA	Day10-CD8-CM-HA	Day14-CD8-CM-HA	Day7-CD8-CM-HA	Day10-CD8-N-HA	Day14-CD8-N-HA	Day7-CD8-N-HA
ARID5A	0	0	1	0	0	0	0	1	0	1	0	0
ARNTL2	2	2	2	2	2	2	2	2	2	2	2	2
ASCL1	0	2	2	2	2	0	0	2	2	2	2	0
ATF3	1	1	1	1	1	1	1	1	1	1	1	1
BARX1	0	1	1	1	1	1	0	0	0	1	1	1
BATF	2	2	2	2	2	2	2	2	2	2	2	2
BATF3	2	2	2	2	2	2	2	2	2	2	2	2
BCL6B	1	1	1	1	1	1	1	1	1	1	1	1
BHLHE40	1	1	1	1	1	1	1	1	1	1	1	1
CREM	1	1	1	1	1	1	1	1	1	1	1	1
DMRT2	2	2	2	2	2	1	2	2	2	2	0	2
E2F6	2	0	0	0	2	2	0	2	2	0	2	0
EGR2	2	2	2	2	2	2	2	2	2	2	2	2
EGR3	1	1	1	1	1	1	1	1	1	1	1	1
ELK1	1	1	1	1	1	1	1	1	1	1	1	1
EPAS1	1	1	1	1	1	1	0	0	1	0	1	1
ETS2	1	1	1	1	1	1	1	1	1	1	1	1
ETV4	1	1	1	1	1	1	1	1	1	1	1	1
ETV6	2	1	2	2	1	2	2	1	1	2	1	2
FOXA3	1	0	1	1	1	1	1	1	1	1	0	1
FOXK2	0	2	0	2	2	2	0	2	2	2	2	0
GLIS2	0	0	0	0	0	0	0	0	0	1	0	0
HIF1A	1	2	1	1	1	1	0	0	1	0	2	1
HLF	1	1	1	1	1	1	1	1	1	1	1	1
HLX	0	0	0	0	2	0	0	0	0	2	0	0
IRF4	1	1	1	1	1	1	1	1	1	1	1	1
IRF5	1	1	1	2	1	1	1	1	1	1	1	1
ISL2	2	2	2	2	2	2	2	2	2	2	2	2
JUN	1	1	1	1	1	1	1	1	1	1	1	1
JUNB	1	1	1	1	1	1	1	1	1	1	1	1
MAFF	1	1	1	1	1	1	1	1	1	1	1	1
NFE2L1	2	2	2	2	2	2	2	2	2	2	0	2
NFE2L3	1	1	1	1	1	1	1	1	1	1	0	1
NFIL3	1	1	1	1	1	1	1	1	1	1	1	1
NFKB2	1	1	1	1	1	1	1	1	1	1	1	1
NR2F6	1	1	1	1	1	1	1	1	1	1	1	1
NR4A1	1	0	1	1	1	1	1	1	1	1	0	1
NR4A2	1	0	1	1	1	1	1	1	1	1	0	1
PLAGL1	1	0	0	0	1	1	1	1	1	1	1	1
POU2F2	1	1	1	1	1	1	1	1	1	1	1	1
POU3F1	2	2	2	2	2	2	2	2	2	2	2	2
PPARG	2	2	2	2	2	2	2	2	2	2	2	2
PRRX2	2	2	2	2	2	1	2	2	1	2	2	2
RUNX2	2	2	2	2	2	2	2	2	2	2	2	2
RXRA	1	1	1	1	1	1	1	1	1	1	1	1
SIX4	1	2	1	1	1	1	1	1	1	0	1	1
SOX13	2	2	2	2	2	2	2	2	2	2	2	2
SOX4	2	2	2	2	2	2	2	2	2	2	2	2
STAT3	1	1	1	1	1	1	1	1	1	1	1	1
TBX21	2	2	2	2	2	2	2	2	2	2	2	2
TEAD4	1	1	1	1	1	1	1	1	1	1	0	1
TFAP4	2	2	2	2	2	2	2	2	2	2	2	2
TGIF1	2	2	2	2	2	2	2	2	2	2	2	2
VDR	0	1	0	1	1	0	0	0	1	0	1	1
ZEB1	1	1	1	2	1	1	1	1	1	1	1	1
ZNF35	0	2	0	0	2	0	0	0	0	0	2	2
