## Supplemental Table 3 for "Dynamic chromatin regulatory landscape of human CAR T cell exhaustion"

### Sheet: Sheet1
TF	D7_Fold	D14_Fold	D7_rank	D10_rank	Rank diff
NFE2L1	4.07071	4.45789	1	28	-27
FOXP4	3.98709	5.04768	2	22	-20
JUND	3.98377	4.3728	3	31	-28
EGR3	3.84408	8.93906	4	1	3
TEAD4	3.82674	7.11165	5	10	-5
RXRA	3.7404	8.44084	6	5	1
ARID5A	3.713	3.80965	7	36	-29
TGIF1	3.67828	3.6865	8	38	-30
ETS2	3.67791	3.51675	9	41	-32
NFE2L3	3.65043	8.41626	10	6	4
EGR2	3.57334	6.05721	11	13	-2
CREM	3.56821	5.46509	12	19	-7
HIF1A	3.53286	4.3838	13	30	-17
ETV4	3.52092	8.10822	14	7	7
NFAT5	3.5126	5.5744	15	18	-3
FOSL1	3.49488	8.6743	16	3	13
BATF3	3.43957	8.6695	17	4	13
FOSL2	3.43656	4.87522	18	25	-7
ATF3	3.3094	6.43612	19	12	7
CEBPB	3.30071	2.52404	20	49	-29
JUNB	3.2061	7.57623	22	9	13
ARID3B	2.80478	8.86837	32	2	30
SOX4	2.70234	7.60938	35	8	27
