## Supplemental Table 2 for "Dynamic chromatin regulatory landscape of human CAR T cell exhaustion"

### Sheet: Sheet1
TF	P_value	FDR	Fold	Score
NFE2L3	1.46e-159	1.05e-156	5.79589	30.0674
NFE2L1	1.35e-121	3.23e-119	5.58768	25.7311
ARID3B	2.13e-80	1.69e-78	5.36535	20.4272
TEAD4	5.82e-69	2.6e-67	5.24	18.679
MAFF	5.3e-88	4.74e-86	3.46677	17.1988
TGIF2	7.32e-69	3.08e-67	4.3253	16.9612
FOSL1	1.34e-47	2.39e-46	6.1492	16.7493
ETV4	3.36e-45	5.33e-44	6.33662	16.5591
BATF3	3.04e-44	4.63e-43	6.3196	16.3565
RXRA	1.5e-43	2.19e-42	6.22599	16.1052
NFIL3	4.22e-50	8.39e-49	5.38664	16.0925
THAP1	1.18e-56	2.82e-55	4.3853	15.4667
FOXB1	2.64e-68	9.43e-67	3.24124	14.6289
JUNB	4.4e-38	4.84e-37	5.66119	14.3383
ZEB1	8.57e-39	1e-37	5.38893	14.1202
TGIF1	1.55e-54	3.57e-53	3.32812	13.2117
SOX4	7.8e-31	6.64e-30	5.56854	12.7467
FOXM1	2.5e-59	6.61e-58	2.84122	12.746
FOXP4	2.32e-28	1.71e-27	5.32742	11.9414
CEBPB	1.2e-46	1.99e-45	3.02766	11.6335
