## Supplemental Table 1 for "Dynamic chromatin regulatory landscape of human CAR T cell exhaustion"

### Sheet: Day 7 HA regulators
TF	P_value	FDR	Fold	Score
NFE2L1	9.99989e-321	7.14992e-318	4.07071	35.9306
NFE2L3	1.81e-299	6.48e-297	3.65043	32.8818
POU2F2	2.16e-163	1.71e-161	4.1104	25.7063
TGIF1	1.59e-149	1.03e-147	3.67828	23.252
MAFF	1.11e-176	1.59e-174	2.65659	21.4874
CEBPB	8.27e-125	4.22e-123	3.30071	20.0978
JUND	2.19e-87	6.25e-86	3.98377	18.4237
ETS2	5.76e-89	1.79e-87	3.67791	17.8619
EGR3	4.44e-85	1.17e-83	3.84408	17.8547
TEAD4	4.11e-80	9.79e-79	3.82674	17.2777
RXRA	2.62e-74	5.21e-73	3.7404	16.4429
ETV4	1.85e-78	4.13e-77	3.52092	16.3995
FOXP4	1.46e-67	2.49e-66	3.98709	16.173
TGIF2	1.48e-102	5.58e-101	2.60241	16.1524
ARID3B	3.84e-89	1.25e-87	2.80478	15.6124
NFIC	7.47e-119	3.34e-117	1.94064	15.0346
NFAT5	4.39e-64	6.27e-63	3.5126	14.7815
FOSL1	5.25e-64	7.36e-63	3.49488	14.7359
ATF3	4.23e-65	6.3e-64	3.3094	14.4622
FOSL2	1.23e-60	1.49e-59	3.43656	14.2184
